# Identification of a novel SNP in the miR172 binding site of *Q* homoeolog *AP2L-D5* is associated with spike compactness and agronomic traits in wheat (*Triticum aestivum* L.)

**DOI:** 10.1101/2023.10.10.561767

**Authors:** Victoria Zeng, Cristobal Uauy, Yi Chen

## Abstract

Spike architecture is a key determinant of wheat yield, a crop which supports much of the human diet but whose yield gains are stagnating. Spike architecture mutants offer opportunities to identify genetic factors contributing to inflorescence development. Here, we investigate the locus underlying the compact spike phenotype of mutant line ANK-15 by conducting mRNA-sequencing and genetic mapping using ANK-15 and its non-compact spike near-isogenic line Novosibirskaya 67 (N67). Previous literature has placed the compact spike locus of ANK-15 to chromosome 2B. However, based on the single nucleotide polymorphisms (SNPs) identified using mRNA-seq data, we were unable to detect polymorphisms between N67 and ANK-15 in the putative chromosome 2B region. We performed differential expression analysis of developing rachis and found that *AP2L-D5*, the *D* homoeolog of the domestication *Q* gene, is upregulated in ANK-15 in comparison to N67. ANK-15 carries a SNP in the microRNA172 binding site of *AP2L-D5*, which is predicted to lead to higher expression of *AP2L-D5* due to decreased miRNA172-mediated degradation. Furthermore, we performed genetic mapping using an ANK-15 × N67 F_2_ population and found a single quantitative trait locus on chromosome 5D coinciding with the position of *AP2L-D5*. This result suggests that *AP2L-D5* is likely the underlying causal gene for the compact spike phenotype in ANK-15. We performed a field trial to investigate the effect of the *AP2L-D5* allele on agronomic traits and found that the *AP2L-D5* allele from ANK-15 is associated with a significant reduction in height, increased thousand grain weight (TGW), and increased grain width.
