## Supplementary Table for "Identification of a novel SNP in the miR172 binding site of *Q* homoeolog *AP2L-D5* is associated with spike compactness and agronomic traits in wheat (*Triticum aestivum* L.)"

### Sheet: Title Page
Supplementary tables Identification of a novel SNP in miR172 binding site of Q homoeolog AP2L-D5 is associated with spike compactness and agronomic traits in wheat (Triticum aestivum L.) Victoria Zeng†, Cristobal Uauy, Yi Chen*† John Innes Centre, Norwich Research Park, Norwich NR4 7UH, United Kingdom VZ: 0009-0001-6628-2990 CU: 0000-0002-9814-1770 YC: 0000-0002-8210-1301 *Author for corresponden…

### Sheet: Supplementary table 1
Supplementary table 1. Summary of the read number and the percentage of reads aligned per sample of the RNA-sequencing data
Genotype	Rep	Number of reads	Reads aligned to Refseqv1.0	Precentage of reads aligned to Refseqv1.0
N67	1	113657368	104662098	92.0856
N67	2	123059202	112364566	91.3094
N67	3	139737600	128201329	91.7443
N67	4	119923031	109650075	91.4337
ANK-15	1	113520640	103912746	91.5364
ANK-15	2	103734720	95594217	92.1526
ANK-15	3	113287960	105338547	92.983
ANK-15	4	130140244	120084803	92.2734

### Sheet: Supplementary table 2
Supplementary table 2. High-confidence genes differentially expressed in the rachis tissues between N67 and ANK-15 collected at the green anther stage.
Gene ID	Gene symbol	Chromosome	Mean TPM (N67)	Mean TPM (ANK-15)	Genotype upregulated in	p-value	q-value	Polymorphic between NILs	Linked with query "inflorescence"1
TRAESCS5B02G351900		5B	7.98674	0.409883	N67	1.22e-13	2.26e-09	Insufficient exon coverage	No evidence
TRAESCS1B02G143800	IQM1	1B	43.8782	7.47608	N67	2.05e-13	3.16e-09	Not polymorphic	No evidence
TRAESCS5D02G305800		5D	9.19418	0.0102377	N67	6.17e-12	8.16e-08	Insufficient exon coverage	Associated
TRAESCS2B02G583300	VAM2	2B	6.50603	0.696478	N67	1.01e-11	1.17e-07	Polymorphic	No evidence
TRAESCS5A02G069600	ADR1	5A	2.64713	3.42235	ANK-15	2.21e-10	2.27e-06	Polymorphic	Associated
TRAESCS1B02G152000		1B	0.322612	8.32762	ANK-15	4.75e-10	4.01e-06	Insufficient exon coverage	Associated
TRAESCS4B02G024300	HOP	4B	0.00272089	11.2452	ANK-15	1.89e-09	1.25e-05	Insufficient exon coverage	Associated
TRAESCS5B02G276300		5B	0.0665839	1.09467	ANK-15	1.87e-09	1.25e-05	Insufficient exon coverage	No evidence
TRAESCS1D02G400600	UBC35	1D	0.978775	43.2911	ANK-15	5.93e-09	3.44e-05	Insufficient exon coverage	No evidence
TRAESCS7A02G234200		7A	0.00641836	11.9203	ANK-15	7.13e-09	3.89e-05	Polymorphic	No evidence
TRAESCS1D02G400500		1D	0.409147	7.60418	ANK-15	1.56e-08	8.01e-05	Not polymorphic	Associated
TRAESCS3A02G032900	RLCK185	3A	0.346748	9.84865	ANK-15	1.97e-08	8.93e-05	Insufficient exon coverage	No evidence
TRAESCS2B02G085000	RGA5	2B	9.80466	4.0451	N67	5.91e-08	0.000238	Not polymorphic	Associated
TRAESCS2B02G431300	TE3	2B	0.582963	0.826768	ANK-15	1.07e-07	0.000406	Insufficient exon coverage	Associated
TRAESCS5B02G093800		5B	34.3513	4.31123	N67	1.22e-07	0.000436	Insufficient exon coverage	No evidence
TRAESCS1D02G164800	NAD-ME2	1D	21.5068	31.7978	ANK-15	1.39e-07	0.000479	Not polymorphic	No evidence
TRAESCS5A02G125100		5A	0.898953	0.00760248	N67	3.96e-07	0.001079	Insufficient exon coverage	No evidence
TRAESCS7B02G289700		7B	11.5074	9.95719	N67	3.93e-07	0.001079	Polymorphic	Associated
TRAESCS7B02G323500		7B	0	3.32381	ANK-15	4.19e-07	0.00111	Insufficient exon coverage	Associated
TRAESCS5A02G119000	SGF29a	5A	7.77331	13.5289	ANK-15	4.58e-07	0.00118	Not polymorphic	No evidence
TRAESCS3A02G029600	CIN3	3A	0.145627	2.9691	ANK-15	5.9e-07	0.001439	Insufficient exon coverage	Associated
TRAESCS5A02G052100		5A	2.39288	14.6571	ANK-15	6.84e-07	0.001625	Polymorphic	Associated
TRAESCS5A02G150600		5A	1.57365	0.00764776	N67	8.26e-07	0.001872	Insufficient exon coverage	No evidence
TRAESCS7B02G093500	GALT1	7B	3.69038	7.92288	ANK-15	8.28e-07	0.001872	Not polymorphic	No evidence
TRAESCS1D02G388100		1D	0.0306231	8.21611	ANK-15	8.54e-07	0.001873	Insufficient exon coverage	Associated
TRAESCS5A02G046900		5A	0.922371	5.09841	ANK-15	9.99e-07	0.002046	Insufficient exon coverage	Associated
TRAESCS5A02G197100	CRK6	5A	0.0136776	5.185	ANK-15	1.14e-06	0.002239	Insufficient exon coverage	Associated
TRAESCS2B02G583200		2B	3.45705	0.125078	N67	1.41e-06	0.002678	Polymorphic	Associated
TRAESCS5A02G062900	PHO1-2	5A	1.31818	6.25029	ANK-15	2.21e-06	0.003933	Polymorphic	Associated
TRAESCS3B02G083900		3B	0.0309728	3.59058	ANK-15	2.39e-06	0.004102	Insufficient exon coverage	No evidence
TRAESCS6B02G232400	NPK1	6B	1.89925	13.1725	ANK-15	2.8e-06	0.004548	Insufficient exon coverage	No evidence
TRAESCS3A02G434400	MADS51	3A	0.250804	6.75159	ANK-15	3.25e-06	0.005109	Not polymorphic	Associated
TRAESCS1A02G125400	IQM1	1A	2.71289	0.560307	N67	3.43e-06	0.0053	Not polymorphic	Associated
TRAESCS2A02G424861	TPRP-F1	2A	0.116041	2.39438	ANK-15	3.76e-06	0.00571	Insufficient exon coverage	No evidence
TRAESCS2B02G580900		2B	2.01596	12.8618	ANK-15	4.27e-06	0.006389	Not polymorphic	Associated
TRAESCS2B02G127800	HRE2	2B	0.188961	1.81976	ANK-15	4.4e-06	0.006481	Not polymorphic	No evidence
TRAESCS5A02G116200		5A	71.3697	6.32508	N67	4.82e-06	0.006894	Insufficient exon coverage	Associated
TRAESCS5A02G193900	ADH2	5A	1.7731	0.0767481	N67	5.51e-06	0.007744	Polymorphic	Associated
TRAESCS4B02G024100	HOP	4B	4.62071	12.4903	ANK-15	6.13e-06	0.008358	Polymorphic	Associated
TRAESCS6A02G199900	CBP60B	6A	10.2545	9.98216	N67	8.18e-06	0.010679	Not polymorphic	Associated
TRAESCS1B02G148600		1B	9.22869	3.33631	N67	8.63e-06	0.010805	Polymorphic	No evidence
TRAESCS4A02G463600	CYP71E1	4A	0.56392	0.00293195	N67	9.32e-06	0.011076	Insufficient exon coverage	Associated
TRAESCS5B02G350400		5B	10.8468	3.7296	N67	9.22e-06	0.011076	Not polymorphic	Associated
TRAESCS7B02G302500		7B	1.21524	0.0721146	N67	9.13e-06	0.011076	Insufficient exon coverage	Associated
TRAESCS4B02G303500	GEM	4B	7.70794	1.9323	N67	1.03e-05	0.011806	Not polymorphic	Associated
TRAESCS7B02G254000	RAN3	7B	17.761	39.6434	ANK-15	1.12e-05	0.012474	Not polymorphic	No evidence
TRAESCS2B02G583400		2B	0.42607	0	N67	1.32e-05	0.013924	Not polymorphic	Associated
TRAESCS5D02G028900		5D	0.93053	2.92101	ANK-15	1.38e-05	0.014162	Polymorphic	No evidence
TRAESCS6A02G239900	XIAO	6A	0	1.36401	ANK-15	1.37e-05	0.014162	Not polymorphic	Associated
TRAESCS5A02G128600	TFL1	5A	1.69127	7.2427	ANK-15	1.4e-05	0.014309	Not polymorphic	Associated
TRAESCS5B02G072900	POK2	5B	0	0.19323	ANK-15	1.45e-05	0.014621	Insufficient exon coverage	Associated
TRAESCS3B02G347300		3B	7.23275	74.3136	ANK-15	1.63e-05	0.016029	Not polymorphic	Associated
TRAESCS2B02G583100		2B	0.885873	0.00634932	N67	1.77e-05	0.016916	Polymorphic	Associated
TRAESCS1B02G224100		1B	2.5761	6.304	ANK-15	2.16e-05	0.01998	Not polymorphic	No evidence
TRAESCS5D02G486600	AP2L	5D	9.35936	22.2233	ANK-15	2.23e-05	0.020444	Polymorphic	Associated
TRAESCS1D02G400700	GA2OX3	1D	0	0.681419	ANK-15	2.25e-05	0.020488	Insufficient exon coverage	Associated
TRAESCS3B02G322000	PS2	3B	1.09631	5.01162	ANK-15	2.31e-05	0.020813	Not polymorphic	Associated
TRAESCS2B02G572700		2B	7.58128	2.71688	N67	2.53e-05	0.022564	Not polymorphic	Associated
TRAESCS5D02G029300		5D	0	1.13134	ANK-15	2.89e-05	0.025474	Insufficient exon coverage	No evidence
TRAESCS5A02G059300	ALAAT2	5A	4.36714	1.68304	N67	3.13e-05	0.02718	Polymorphic	Associated
TRAESCS5A02G192300	ACE	5A	9.76468	1.55521	N67	3.14e-05	0.02718	Polymorphic	Associated
TRAESCS3D02G221400		3D	1.41141	5.49404	ANK-15	3.53e-05	0.029756	Not polymorphic	No evidence
TRAESCS7A02G204500	CEL1	7A	2.88001	0.962524	N67	3.52e-05	0.029756	Not polymorphic	Associated
TRAESCS2D02G300100	ASR2	2D	5.37374	1.60843	N67	3.75e-05	0.031008	Not polymorphic	Associated
TRAESCS7B02G074500	DREB26	7B	2.19582	9.87592	ANK-15	3.84e-05	0.031008	Not polymorphic	Associated
TRAESCS2A02G349100	MSS3	2A	3.72704	17.2311	ANK-15	3.9e-05	0.031154	Not polymorphic	Associated
TRAESCS4A02G169300	CAFP	4A	16.0713	16.1664	ANK-15	4.24e-05	0.03277	Not polymorphic	No evidence
TRAESCS5A02G155500		5A	2.72527	0.201677	N67	4.48e-05	0.03404	Not polymorphic	Associated
TRAESCS2A02G120700	MUTE	2A	1.32761	0.020836	N67	4.55e-05	0.034293	Insufficient exon coverage	Associated
TRAESCS3B02G270600	DUT	3B	2.13653	5.71399	ANK-15	4.65e-05	0.034467	Not polymorphic	Associated
TRAESCS6B02G454200	XTH8	6B	25.6969	61.5584	ANK-15	4.63e-05	0.034467	Not polymorphic	Associated
TRAESCS2D02G391700		2D	10.5453	2.45885	N67	4.75e-05	0.034913	Not polymorphic	Associated
TRAESCS3A02G414200		3A	0.0703261	1.94361	ANK-15	5.04e-05	0.036466	Insufficient exon coverage	Associated
TRAESCS5B02G350500		5B	0.557314	2.27465	ANK-15	5.28e-05	0.037913	Not polymorphic	No evidence
TRAESCS5A02G077500		5A	11.518	1.07158	N67	6.41e-05	0.044676	Polymorphic	Associated
TRAESCS4B02G023600	RMA1H1	4B	5.80794	21.1638	ANK-15	6.62e-05	0.045486	Polymorphic	No evidence
TRAESCS5A02G225100	CCR1	5A	75.203	125.883	ANK-15	6.6e-05	0.045486	Not polymorphic	Associated
TRAESCS5A02G077100	SDH1-1	5A	1.77392	6.54172	ANK-15	6.79e-05	0.045969	Polymorphic	Associated
TRAESCS5A02G130000		5A	93.5821	236.241	ANK-15	6.77e-05	0.045969	Not polymorphic	Associated
TRAESCS3D02G493800	FDM1	3D	1.25807	0.0789971	N67	6.9e-05	0.046123	Not polymorphic	Associated
TRAESCS4B02G024800	HOP1	4B	0.0200289	0.922566	ANK-15	6.96e-05	0.046123	Insufficient exon coverage	Associated
TRAESCS7D02G398000	NPK1	7D	0.0801817	2.60609	ANK-15	6.97e-05	0.046123	Insufficient exon coverage	Associated
TRAESCS2D02G468200		2D	0.0443569	1.02643	ANK-15	7.19e-05	0.046613	Not polymorphic	Associated
TRAESCS4B02G363800	VSP1	4B	1.34125	0.314403	N67	7.11e-05	0.046613	Not polymorphic	Associated
TRAESCS5B02G497600	FRK2	5B	0.47369	1.6552	ANK-15	7.29e-05	0.046936	Insufficient exon coverage	Associated
TRAESCS2D02G203200	CRK6	2D	7.57791	14.3758	ANK-15	7.4e-05	0.046987	Not polymorphic	Associated
TRAESCS5A02G084000		5A	0.00337748	1.73564	ANK-15	7.45e-05	0.046987	Insufficient exon coverage	Associated
TRAESCS6D02G174200		6D	1.39474	3.52617	ANK-15	7.42e-05	0.046987	Not polymorphic	Associated
TRAESCS7D02G470200	OSK3	7D	3.29483	0.056387	N67	7.77e-05	0.048318	Insufficient exon coverage	Associated
TRAESCS2A02G110100		2A	10.074	37.7084	ANK-15	8.04e-05	0.048395	Polymorphic	Associated
TRAESCS5A02G166800	PF20	5A	5.2028	0.613899	N67	8.03e-05	0.048395	Not polymorphic	Associated
TRAESCS7D02G095400		7D	0.100911	2.6467	ANK-15	7.88e-05	0.048395	Insufficient exon coverage	No evidence
TRAESCS3D02G464600		3D	3.61937	0.677235	N67	8.16e-05	0.04878	Not polymorphic	Associated
1 KnetMiner search term

### Sheet: Supplementary table 3
Supplementary table 3. Gene ontology terms of the differentially expressed genes in the rachis tissues between N67 and ANK-15 at green anther stage.
Gene ID	GO term	GO term accession
TraesCS1A02G125400
TraesCS1B02G143800
TraesCS1B02G148600
TraesCS1B02G152000	integral component of membrane	GO:0016021
	ubiquitin protein ligase activity	GO:0061630
	positive regulation of ERAD pathway	GO:1904294
TraesCS1B02G224100
TraesCS1D02G164800	NAD binding	GO:0051287
	malate dehydrogenase (decarboxylating) (NAD+) activity	GO:0004471
	malic enzyme activity	GO:0004470
	ATP binding	GO:0005524
	zinc ion binding	GO:0008270
	chloroplast	GO:0009507
	mitochondrion	GO:0005739
	malate metabolic process	GO:0006108
	protein homodimerization activity	GO:0042803
	cobalt ion binding	GO:0050897
	oxidoreductase activity	GO:0016491
	metal ion binding	GO:0046872
TraesCS1D02G388100
TraesCS1D02G400500
TraesCS1D02G400600	ATP binding	GO:0005524
	transferase activity	GO:0016740
	nucleotide binding	GO:0000166
	nucleus	GO:0005634
	ubiquitin conjugating enzyme activity	GO:0061631
	postreplication repair	GO:0006301
	protein K63-linked ubiquitination	GO:0070534
TraesCS1D02G400700	metal ion binding	GO:0046872
	oxidoreductase activity	GO:0016491
TraesCS2A02G110100
TraesCS2A02G120700	DNA-binding transcription factor activity	GO:0003700
	protein dimerization activity	GO:0046983
	guard cell differentiation	GO:0010052
TraesCS2A02G349100	calcium ion binding	GO:0005509
TraesCS2A02G424861
TraesCS2B02G085000	defense response	GO:0006952
	ADP binding	GO:0043531
TraesCS2B02G127800	DNA-binding transcription factor activity	GO:0003700
	DNA-templated transcription	GO:0006351
	nucleus	GO:0005634
	DNA binding	GO:0003677
	regulation of DNA-templated transcription	GO:0006355
	regulation of root development	GO:2000280
	response to anoxia	GO:0034059
	ethylene-activated signaling pathway	GO:0009873
TraesCS2B02G431300
TraesCS2B02G572700
TraesCS2B02G580900	integral component of membrane	GO:0016021
TraesCS2B02G583100	protein binding	GO:0005515
TraesCS2B02G583200	mitochondrial inner membrane	GO:0005743
	ubiquinone biosynthetic process	GO:0006744
TraesCS2B02G583300	intracellular protein transport	GO:0006886
	vesicle-mediated transport	GO:0016192
	intracellular transport	GO:0046907
	protein targeting to vacuole	GO:0006623
	vacuole fusion, non-autophagic	GO:0042144
	regulation of SNARE complex assembly	GO:0035542
	CORVET complex	GO:0033263
	HOPS complex	GO:0030897
	late endosome	GO:0005770
	protein binding	GO:0005515
	endosomal vesicle fusion	GO:0034058
	gravitropism	GO:0009630
TraesCS2B02G583400	protein binding	GO:0005515
TraesCS2D02G203200	ATP binding	GO:0005524
	protein kinase activity	GO:0004672
	protein phosphorylation	GO:0006468
TraesCS2D02G300100
TraesCS2D02G391700
TraesCS2D02G468200	metal ion binding	GO:0046872
	oxidoreductase activity	GO:0016491
	catechol oxidase activity	GO:0004097
	pigment biosynthetic process	GO:0046148
TraesCS3A02G029600	hydrolase activity, hydrolyzing O-glycosyl compounds	GO:0004553
	carbohydrate metabolic process	GO:0005975
	acyltransferase activity, transferring groups other than amino-acyl groups	GO:0016747
	acyltransferase activity	GO:0016746
TraesCS3A02G032900	protein kinase activity	GO:0004672
	protein phosphorylation	GO:0006468
TraesCS3A02G414200
TraesCS3A02G434400	DNA-templated transcription	GO:0006351
	nucleus	GO:0005634
	DNA binding	GO:0003677
	protein dimerization activity	GO:0046983
	positive regulation of transcription by RNA polymerase II	GO:0045944
	RNA polymerase II transcription regulatory region sequence-specific DNA binding	GO:0000977
	regulation of DNA-templated transcription	GO:0006355
TraesCS3B02G083900
TraesCS3B02G270600	magnesium ion binding	GO:0000287
	dUTP diphosphatase activity	GO:0004170
	dUTP metabolic process	GO:0046080
	dUTP catabolic process	GO:0046081
	dUMP biosynthetic process	GO:0006226
TraesCS3B02G322000	phosphatase activity	GO:0016791
TraesCS3B02G347300
TraesCS3D02G221400
TraesCS3D02G464600
TraesCS3D02G493800	gene silencing by RNA-directed DNA methylation	GO:0080188
TraesCS4A02G169300	ATP binding	GO:0005524
	ATP hydrolysis activity	GO:0016887
	protein binding	GO:0005515
TraesCS4A02G463600	heme binding	GO:0020037
	monooxygenase activity	GO:0004497
	iron ion binding	GO:0005506
	oxidoreductase activity, acting on paired donors, with incorporation or reduction of molecular oxygen	GO:0016705
	integral component of membrane	GO:0016021
	ubiquitin-dependent protein catabolic process	GO:0006511
	endoplasmic reticulum	GO:0005783
	ubiquitin protein ligase activity	GO:0061630
TraesCS4B02G024100	protein binding	GO:0005515
TraesCS4B02G024300	protein binding	GO:0005515
TraesCS4B02G024800	protein binding	GO:0005515
TraesCS4B02G303500
TraesCS4B02G363800	acid phosphatase activity	GO:0003993
TraesCS5A02G046900	SCF complex assembly	GO:0010265
TraesCS5A02G052100	integral component of membrane	GO:0016021
TraesCS5A02G059300	pyridoxal phosphate binding	GO:0030170
	catalytic activity	GO:0003824
	biosynthetic process	GO:0009058
	transaminase activity	GO:0008483
TraesCS5A02G062900	integral component of membrane	GO:0016021
	membrane	GO:0016020
TraesCS5A02G069600	ADP binding	GO:0043531
	defense response to fungus	GO:0050832
TraesCS5A02G077100
TraesCS5A02G077500
TraesCS5A02G084000	integral component of membrane	GO:0016021
	potassium ion homeostasis	GO:0055075
TraesCS5A02G116200
TraesCS5A02G119000	SAGA complex	GO:0000124
TraesCS5A02G125100
TraesCS5A02G128600	negative regulation of flower development	GO:0009910
	transcription coregulator activity	GO:0003712
TraesCS5A02G130000
TraesCS5A02G150600
TraesCS5A02G155500	ubiquitin-protein transferase activity	GO:0004842
	nucleic acid binding	GO:0003676
	protein ubiquitination	GO:0016567
	RNA-DNA hybrid ribonuclease activity	GO:0004523
	metal ion binding	GO:0046872
TraesCS5A02G166800	nucleus	GO:0005634
	positive regulation of histone H3-K27 methylation	GO:0061087
	protein binding	GO:0005515
TraesCS5A02G192300	flavin adenine dinucleotide binding	GO:0050660
	oxidoreductase activity, acting on CH-OH group of donors	GO:0016614
TraesCS5A02G193900	oxidoreductase activity	GO:0016491
	zinc ion binding	GO:0008270
TraesCS5A02G197100	ATP binding	GO:0005524
	protein kinase activity	GO:0004672
	cell surface receptor signaling pathway	GO:0007166
	protein phosphorylation	GO:0006468
TraesCS5A02G225100	catalytic activity	GO:0003824
	obsolete coenzyme binding	GO:0050662
TraesCS5B02G072900	ATP binding	GO:0005524
	microtubule binding	GO:0008017
	microtubule motor activity	GO:0003777
	microtubule-based movement	GO:0007018
	regulation of mitotic spindle assembly	GO:1901673
TraesCS5B02G093800
TraesCS5B02G276300
TraesCS5B02G350400	membrane	GO:0016020
	transmembrane transport	GO:0055085
	antiporter activity	GO:0015297
	xenobiotic transmembrane transporter activity	GO:0042910
	xenobiotic detoxification by transmembrane export across the plasma membrane	GO:1990961
TraesCS5B02G350500	integral component of membrane	GO:0016021
	membrane	GO:0016020
	transmembrane transport	GO:0055085
	GO	15238	GO:0015238
	antiporter activity	GO:0015297
	xenobiotic transmembrane transporter activity	GO:0042910
	xenobiotic detoxification by transmembrane export across the plasma membrane	GO:1990961
TraesCS5B02G351900
TraesCS5B02G497600	phosphotransferase activity, alcohol group as acceptor	GO:0016773
	kinase activity	GO:0016301
	phosphorylation	GO:0016310
	transferase activity	GO:0016740
TraesCS5D02G028900	protein binding	GO:0005515
TraesCS5D02G029300
TraesCS5D02G305800
TraesCS5D02G486600	DNA-binding transcription factor activity	GO:0003700
	DNA-templated transcription	GO:0006351
	nucleus	GO:0005634
	DNA binding	GO:0003677
	regulation of DNA-templated transcription	GO:0006355
TraesCS6A02G199900	calmodulin binding	GO:0005516
TraesCS6A02G239900	protein binding	GO:0005515
TraesCS6B02G232400	ATP binding	GO:0005524
	protein kinase activity	GO:0004672
	protein phosphorylation	GO:0006468
TraesCS6B02G454200	hydrolase activity, hydrolyzing O-glycosyl compounds	GO:0004553
TraesCS6B02G454200	carbohydrate metabolic process	GO:0005975
	cell wall	GO:0005618
	xyloglucan metabolic process	GO:0010411
	xyloglucan:xyloglucosyl transferase activity	GO:0016762
	cell wall biogenesis	GO:0042546
	apoplast	GO:0048046
	cellular glucan metabolic process	GO:0006073
	cell wall organization	GO:0071555
TraesCS6D02G174200
TraesCS7A02G204500	hydrolase activity, hydrolyzing O-glycosyl compounds	GO:0004553
	carbohydrate metabolic process	GO:0005975
	cellulose catabolic process	GO:0030245
	cellulase activity	GO:0008810
TraesCS7A02G234200
TraesCS7B02G074500	DNA-binding transcription factor activity	GO:0003700
	DNA-templated transcription	GO:0006351
	nucleus	GO:0005634
	DNA binding	GO:0003677
	regulation of DNA-templated transcription	GO:0006355
TraesCS7B02G093500	integral component of membrane	GO:0016021
	carbohydrate binding	GO:0030246
	hexosyltransferase activity	GO:0016758
	protein glycosylation	GO:0006486
	membrane	GO:0016020
	Golgi apparatus	GO:0005794
	galactosyltransferase activity	GO:0008378
TraesCS7B02G254000	GTP binding	GO:0005525
	GTPase activity	GO:0003924
	nucleocytoplasmic transport	GO:0006913
TraesCS7B02G289700	BRISC complex	GO:0070552
	BRCA1-A complex	GO:0070531
TraesCS7B02G302500	nucleus	GO:0005634
	DNA repair	GO:0006281
	Smc5-Smc6 complex	GO:0030915
TraesCS7B02G323500
TraesCS7D02G095400	zinc ion binding	GO:0008270
TraesCS7D02G398000	ATP binding	GO:0005524
	protein kinase activity	GO:0004672
	protein phosphorylation	GO:0006468
TraesCS7D02G470200	ATP binding	GO:0005524
	protein kinase activity	GO:0004672
	protein phosphorylation	GO:0006468

### Sheet: Supplementary table 4
Supplementary table 4. KASP markers used for QTL analysis of the N67 × ANK-15 F2 mapping population (n = 207 plants).
Marker	Chromosome	Position (RefSeq v1.0)	SNP1	SNP present in N67	SNP present in ANK-15	Orientation	FAM allele	HEX allele	FAM primer (5'-3')2	HEX primer (5'-3')2	Common reverse primer (5'-3')
2B:770682407	2B	770682407	G/A	G	A	Forward	N67	ANK-15	GAAGGTGACCAAGTTCATGCTgctttagctgagttgtacgtgatC	GAAGGTCGGAGTCAACGGATTgctttagctgagttgtacgtgatT	tgtagaatggagctcttaactgc
2B:770759584	2B	770759584	G/A	G	A	Forward	N67	ANK-15	GAAGGTGACCAAGTTCATGCTgaaaagatgagaaccatgaacatcG	GAAGGTCGGAGTCAACGGATTgaaaagatgagaaccatgaacatcA	caggtacaaggacatcaaattctg
2B:770760603	2B	770760603	G/A	G	A	Forward	N67	ANK-15	GAAGGTGACCAAGTTCATGCTGgccctttaattgtttggcG	GAAGGTCGGAGTCAACGGATTGgccctttaattgtttggcA	agcatgaaactaaagggcaaaatt
5A:59700333	5A	59700333	G/A	G	A	Forward	N67	ANK-15	GAAGGTGACCAAGTTCATGCTTaggccgaacaacaaaaccG	GAAGGTCGGAGTCAACGGATTaggccgaacaacaaaaccA	aactacgggtactagctggat
5A:106748482	5A	106748482	C/T	C	T	Reverse	N67	ANK-15	GAAGGTGACCAAGTTCATGCTTgccatggctcatcttccttG	GAAGGTCGGAGTCAACGGATTgccatggctcatcttccttA	agtaagagttggatgagtaccct
5A:149227657	5A	149227657	C/T	C	T	Forward	N67	ANK-15	GAAGGTGACCAAGTTCATGCTTtcctcagtcaaccttcttgatttgC	GAAGGTCGGAGTCAACGGATTtcctcagtcaaccttcttgatttgT	gcagagttgcgtccatagtg
5A:176448801	5A	176448801	C/T	C	T	Forward	N67	ANK-15	GAAGGTGACCAAGTTCATGCTctaccaaagccaacatcccG	GAAGGTCGGAGTCAACGGATTctaccaaagccaacatcccA	gctccgcatgtttgtaccat
5A:296303244	5A	296303244	G/A	G	A	Forward	N67	ANK-15	GAAGGTGACCAAGTTCATGCTactgaaaggaaagttgcacgC	GAAGGTCGGAGTCAACGGATTactgaaaggaaagttgcacgT	ggaaagcagaggttttagcattg
5A:321002837	5A	321002837	A/G	A	G	Reverse	N67	ANK-15	GAAGGTGACCAAGTTCATGCTTcattgctgcatgtcagaacttT	GAAGGTCGGAGTCAACGGATTcattgctgcatgtcagaacttC	gttcagttagttgcagctgtc
5A:383880953	5A	383880953	A/C	A	C	Forward	N67	ANK-15	GAAGGTGACCAAGTTCATGCTTggagcaccaagaatttcgttT	GAAGGTCGGAGTCAACGGATTTggagcaccaagaatttcgttG	atcaacctggggttaaatcttgatg
5A:539945485	5A	539945485	G/A	G	A	Reverse	N67	ANK-15	GAAGGTGACCAAGTTCATGCTTgccactctcatcaggtcagC	GAAGGTCGGAGTCAACGGATTgccactctcatcaggtcagT	cgatgacaggcttctccagt
5D:113385065	5D	113385065	T/C	C	T	Reverse	N67	ANK-15	GAAGGTGACCAAGTTCATGCTcaggttgttccggagtcaG	GAAGGTCGGAGTCAACGGATTcaggttgttccggagtcaA	aagacaagaaaacaagaaagctga
5D:260431147	5D	260431147	A/T	T	A	Reverse	N67	ANK-15	GAAGGTGACCAAGTTCATGCTgttgttcaggaggggaggA	GAAGGTCGGAGTCAACGGATTgttgttcaggaggggaggT	gtgatgtttcccgttgccg
5D:426995133	5D	426995133	C/T	C	T	Reverse	N67	ANK-15	GAAGGTGACCAAGTTCATGCTTcgtccgcaacttcttattcctcG	GAAGGTCGGAGTCAACGGATTTcgtccgcaacttcttattcctcA	ccgctcaacatccagctcc
5D:521713197	5D	521713197	G/A	G	A	Reverse	N67	ANK-15	GAAGGTGACCAAGTTCATGCTcggcggcggtagagaatC	GAAGGTCGGAGTCAACGGATTcggcggcggtagagaatT	cgccgtcgtgcttcccca
5D:525474876	5D	525474876	C/T	T	C	Reverse	N67	ANK-15	GAAGGTGACCAAGTTCATGCTgtgagctctgcatggccA	GAAGGTCGGAGTCAACGGATTgtgagctctgcatggccG	aggtgcctagggtacgagac
1 SNPs are listed as reference/alternate allele according to the forward strand of the reference genome.
2 Nucleotides in uppercase correspond to the universal FAM or HEX associated tail.

### Sheet: Supplementary Table 5
Supplementary table 5. List of primers used for sequencing of AP2L-D5 and qRT-PCR of the AP2L homoeologs in wheat
Primer name	Sequence (5'-3')	Purpose	Source
Q-D1F	CGGTGGGTCAAGCGAGTTTCGGAG	Sequencing of AP2L-D5	Zhao et al. (2018)
Q-D5R	CCGTGATCCTGATCATGGCAACGCC
GAPDH_F	TTAGACTTGCGAAGCCAGCA	qRT-PCR	This study
GAPDH_R	AAATGCCCTTGAGGTTTCCC
AP2L-A5-F	GGATCTGCGGATGTCGCAACCC		Zhao et al. (2018)
AP2L-A5-R	ATGCACAGGCCACTGGGAC
AP2L-B5-F	CCAAGCGGGACAACATCG		This study
AP2L-B5-R	CTGGTGCTGCTGAGGTGG
AP2L-D5-F	AGGAGAGGCCCATGGAGC		This study
AP2L-D5-R	GGTGGTGATCCGGGTACGA
